# Microbiome diversity of low biomass skin sites is captured by metagenomics but not 16S amplicon sequencing

**DOI:** 10.1101/2025.06.24.661265

**Authors:** Laura Markey, Evan B. Qu, Calen Mendall, Ana Finzel, Arne Materna, Tami D. Lieberman

## Abstract

Established workflows for microbiome analysis work well for high microbial biomass samples, like stool, but often fail to accurately define microbial communities when applied to low microbial biomass samples. Here, we systemically compare microbiome analysis methods —16S rRNA sequencing, shallow metagenomics, and qPCR PMP™ panels—as well as extraction methods across skin swab samples and mock community dilutions. While extraction method minimally impacted results, with no significant signal for method-specific contamination or bias, we observed critical differences in inferred composition across analysis methods for low biomass samples. Metagenomic sequencing and qPCR revealed concordant, diverse microbial communities on low biomass leg skin samples, whereas 16S amplicon sequencing exhibited extreme bias toward the most abundant taxon. Both qPCR and metagenomics showed that female genital tract bacteria dominated the leg skin microbiome in about half of female subjects. Metagenomics also enabled sub-species analysis, which demonstrated that individuals have consistent within-species diversity across high-biomass forehead and low-biomass leg skin sites. This work illustrates that shallow metagenomics provides the necessary sensitivity and taxonomic resolution to characterize species and strain-level diversity in extremely low biomass samples, opening possibilities for microbiome discovery in previously unexplored niches.

**Importance:** Despite the importance of the skin microbiome in health and disease, there have been far fewer studies characterizing the microbiome of skin compared to that of the gut. In part, this is because microbiome methods were initially developed for bacteria-rich samples like stool and these methods perform poorly on bacteria-poor samples like skin swabs. The perceived difficulty of getting reliable data from such low biomass sites has limited the scope and types of analyses performed. Here we demonstrate that shotgun, whole-genome, metagenomic sequencing recovers the full input from even very dilute control community samples, and reveals a highly diverse population even on very low biomass skin sites. We describe a streamlined sample processing and analysis pipeline which can be applied broadly to characterize low biomass microbiome samples and reveal new host-microbiome interactions.
