## Supplementary material for "Microbiome diversity of low biomass skin sites is captured by metagenomics but not 16S amplicon sequencing": Table S1

### Sheet: sample_metadata
Supplemental Table 1: Sample and subject metadata. This tab contains the sample metadata which connects the sample identifier “sample-id” used in the analysis datasets to sample processing information. All replicate skin swab samples processed with a certain method were processed alongside air and buffer negative controls as well as freshly made dilutions of the mock community. Sample total DNA c…
sample-id	date_processed	method	subject	source	sample_dna	quadrant
1	20240401	ReadyLyse	none	air	0.0214179	none
2	20240401	ReadyLyse	none	buffer	0.0107089	none
3	20240401	ReadyLyse	1	leg	0.192761	c
4	20240401	ReadyLyse	2	leg	0.142072	b
5	20240401	ReadyLyse	3	leg	0.0849575	a
6	20240401	ReadyLyse	4	leg	0.185621	d
7	20240401	ReadyLyse	5	leg	0.249161	c
8	20240401	ReadyLyse	6	leg	0.454059	b
9	20240401	ReadyLyse	7	leg	0.110659	a
10	20240401	ReadyLyse	8	leg	0.133505	d
11	20240401	ReadyLyse	9	leg	0.117798	c
12	20240401	ReadyLyse	10	leg	0.0542586	b
13	20240401	ReadyLyse	11	leg	0.152067	a
14	20240401	ReadyLyse	12	leg	0.00571143	d
15	20240401	ReadyLyse	13	leg	0.16349	c
16	20240401	ReadyLyse	14	leg	0.0663954	b
17	20240401	ReadyLyse	15	leg	0.302706	a
18	20240401	ReadyLyse	16	leg	0.551153	d
19	20240401	ReadyLyse	17	leg	0.0506889	c
20	20240401	ReadyLyse	18	leg	0.431213	b
21	20240401	ReadyLyse	19	leg	0.531163	a
22	20240401	ReadyLyse	20	leg	0.129221	d
24	20240401	ReadyLyse	1	forehead	0.0842436	c
25	20240401	ReadyLyse	2	forehead	0.184194	b
26	20240401	ReadyLyse	3	forehead	0.132791	a
27	20240401	ReadyLyse	4	forehead	0.0585422	d
28	20240401	ReadyLyse	5	forehead	0.162062	c
29	20240401	ReadyLyse	6	forehead	0.12351	b
30	20240401	ReadyLyse	7	forehead	0.298422	a
31	20240401	ReadyLyse	8	forehead	0.0685372	d
32	20240401	ReadyLyse	9	forehead	1.41858	c
33	20240401	ReadyLyse	10	forehead	0.157778	b
34	20240401	ReadyLyse	11	forehead	0.0606839	a
35	20240401	ReadyLyse	12	forehead	0.288427	d
36	20240401	ReadyLyse	13	forehead	0.229885	c
37	20240401	ReadyLyse	14	forehead	0.135646	b
38	20240401	ReadyLyse	15	forehead	0.194903	a
39	20240401	ReadyLyse	16	forehead	0.269865	d
40	20240401	ReadyLyse	17	forehead	0.350539	c
41	20240401	ReadyLyse	18	forehead	0.36339	b
42	20240401	ReadyLyse	19	forehead	0.331977	a
43	20240401	ReadyLyse	20	forehead	0.0192761	d
45	20240401	ReadyLyse	none	mock1	0.883844	none
46	20240401	ReadyLyse	none	mock2	0.0592561	none
47	20240401	ReadyLyse	none	mock3	0.00214179	none
48	20240401	ReadyLyse	none	mock4	-0.00214179	none
49	20240314	ZymoBIOMICS	1	leg	0.030368	a
50	20240314	ZymoBIOMICS	2	leg	-0.0173532	d
51	20240314	ZymoBIOMICS	3	leg	-0.0122918	c
52	20240314	ZymoBIOMICS	4	leg	0.0814635	b
53	20240314	ZymoBIOMICS	5	leg	-0.0108457	a
54	20240314	ZymoBIOMICS	6	leg	-0.00530235	d
55	20240314	ZymoBIOMICS	7	leg	0.0339833	c
56	20240314	ZymoBIOMICS	8	leg	0.074474	b
57	20240314	ZymoBIOMICS	9	leg	0.0236196	a
58	20240314	ZymoBIOMICS	10	leg	0.0159071	d
59	20240314	ZymoBIOMICS	11	leg	0.110626	c
60	20240314	ZymoBIOMICS	12	leg	0.0127739	b
61	20240314	ZymoBIOMICS	13	leg	-0.0108457	a
62	20240314	ZymoBIOMICS	14	leg	0.0127739	d
63	20240314	ZymoBIOMICS	15	leg	-0.00192813	c
64	20240314	ZymoBIOMICS	16	leg	0.0409727	b
65	20240314	ZymoBIOMICS	17	leg	0.0494083	a
66	20240314	ZymoBIOMICS	18	leg	-0.00819455	d
67	20240314	ZymoBIOMICS	19	leg	0.000241016	c
68	20240314	ZymoBIOMICS	20	leg	-0.0089176	b
70	20240314	ZymoBIOMICS	1	forehead	1.15471	a
71	20240314	ZymoBIOMICS	2	forehead	0.286327	d
72	20240314	ZymoBIOMICS	3	forehead	0.284881	c
73	20240314	ZymoBIOMICS	4	forehead	1.41284	b
74	20240314	ZymoBIOMICS	5	forehead	0.136174	a
75	20240314	ZymoBIOMICS	6	forehead	-0.000482032	d
76	20240314	ZymoBIOMICS	7	forehead	0.120749	c
77	20240314	ZymoBIOMICS	8	forehead	0.243908	b
78	20240314	ZymoBIOMICS	9	forehead	3.97894	a
79	20240314	ZymoBIOMICS	10	forehead	0.26102	d
80	20240314	ZymoBIOMICS	11	forehead	3.97942	c
81	20240314	ZymoBIOMICS	12	forehead	1.97681	b
82	20240314	ZymoBIOMICS	13	forehead	0.0633872	a
83	20240314	ZymoBIOMICS	14	forehead	0.662794	d
84	20240314	ZymoBIOMICS	15	forehead	1.09397	c
85	20240314	ZymoBIOMICS	16	forehead	0.670989	b
86	20240314	ZymoBIOMICS	17	forehead	0.239329	a
87	20240314	ZymoBIOMICS	18	forehead	0.545178	d
88	20240314	ZymoBIOMICS	19	forehead	2.50657	c
89	20240314	ZymoBIOMICS	20	forehead	0.39382	b
91	20240314	ZymoBIOMICS	none	mock1	0.857535	none
92	20240314	ZymoBIOMICS	none	mock2	0.074233	none
93	20240314	ZymoBIOMICS	none	mock3	-0.00530235	none
94	20240314	ZymoBIOMICS	none	mock4	-0.0127739	none
95	20240314	ZymoBIOMICS	none	buffer	-0.0134969	none
96	20240314	ZymoBIOMICS	none	air	-0.0125328	none
97	20240418	DNeasyPowerSoil	none	air	0.00428247	none
103	20240418	DNeasyPowerSoil	1	leg	0.0299773	b
104	20240418	DNeasyPowerSoil	2	leg	-0.00214124	a
105	20240418	DNeasyPowerSoil	3	leg	0.0192711	d
106	20240418	DNeasyPowerSoil	4	leg	0.0406835	c
107	20240418	DNeasyPowerSoil	5	leg	0.00214124	b
108	20240418	DNeasyPowerSoil	6	leg	0.00428247	a
109	20240418	DNeasyPowerSoil	7	leg	0.0171299	d
110	20240418	DNeasyPowerSoil	8	leg	0.0235536	c
111	20240418	DNeasyPowerSoil	9	leg	0.0278361	b
112	20240418	DNeasyPowerSoil	10	leg	0.0321185	a
113	20240418	DNeasyPowerSoil	11	leg	0.0856494	d
114	20240418	DNeasyPowerSoil	12	leg	0.0235536	c
115	20240418	DNeasyPowerSoil	13	leg	0.188429	b
116	20240418	DNeasyPowerSoil	14	leg	0.957132	a
117	20240418	DNeasyPowerSoil	15	leg	0.0128474	d
118	20240418	DNeasyPowerSoil	16	leg	0.0192711	c
119	20240418	DNeasyPowerSoil	17	leg	0.0877907	b
120	20240418	DNeasyPowerSoil	18	leg	-0.00428247	a
121	20240418	DNeasyPowerSoil	19	leg	0.0256948	d
122	20240418	DNeasyPowerSoil	20	leg	-0.00214124	c
124	20240418	DNeasyPowerSoil	none	buffer	-0.00642371	none
127	20240418	DNeasyPowerSoil	none	mock1	0.777269	none
128	20240418	DNeasyPowerSoil	none	mock2	0.0920731	none
129	20240418	DNeasyPowerSoil	none	mock3	0	none
130	20240418	DNeasyPowerSoil	none	mock4	-0.00428247	none
131	20240418	DNeasyPowerSoil	1	forehead	0.149887	b
132	20240418	DNeasyPowerSoil	2	forehead	0.0663783	a
133	20240418	DNeasyPowerSoil	3	forehead	0.0642371	d
134	20240418	DNeasyPowerSoil	4	forehead	0.158451	c
135	20240418	DNeasyPowerSoil	5	forehead	0.0385422	b
136	20240418	DNeasyPowerSoil	6	forehead	0.0192711	a
137	20240418	DNeasyPowerSoil	7	forehead	0.124192	d
138	20240418	DNeasyPowerSoil	8	forehead	0.0963556	c
139	20240418	DNeasyPowerSoil	9	forehead	0.284784	b
140	20240418	DNeasyPowerSoil	10	forehead	0.0685195	a
141	20240418	DNeasyPowerSoil	11	forehead	0.0171299	d
142	20240418	DNeasyPowerSoil	12	forehead	0.211982	c
143	20240418	DNeasyPowerSoil	13	forehead	0.0685195	b
144	20240418	DNeasyPowerSoil	14	forehead	0.036401	a
145	20240418	DNeasyPowerSoil	15	forehead	0.0706608	d
146	20240418	DNeasyPowerSoil	16	forehead	0.0278361	c
147	20240418	DNeasyPowerSoil	17	forehead	0.15631	b
148	20240418	DNeasyPowerSoil	18	forehead	0.132757	a
149	20240418	DNeasyPowerSoil	19	forehead	0.359728	d
150	20240418	DNeasyPowerSoil	20	forehead	0.263372	c

### Sheet: subject_metadata
Supplemental Table 1: Sample and subject metadata. This tab connects the subject number (used in sample metadata table) to all available metadata about that subject. The biological sex, age and date of sample collection is available for all subjects. Some subjects did not fully complete the questionnaire and thus not all information about skin care or hygiene is available for every subject.
subject	sex	age	date_collected	latino_ethnicity	race	skin_condition_current	skin_condition_previous	time_since_shower	length_shower	shower_water_temp	regular_cleanser_used	regular_moisturizer_used	skin_type_scale	skin_type_color
1	female	21	2022-12-16	no	asian	acne	no	72	30	hot	yes	yes	intermediate	3
2	female	38	2023-02-16	yes_mexican	more_than_one	atopic_derm	atopic_derm	8.5	15	hot	yes	yes	dry	4
3	female	35	2023-01-20	no	white	no	no	2	10	hot	yes	yes	dry	4
4	male	26	2023-01-13	yes_mexican		no	no	10	8	hot	yes	yes	dry	3
5	female	24	2023-01-04	no	asian	no	no		10	warm	yes	yes	oily	4
6	female	19	2023-01-18	no	white	no	no		15	warm	yes	no	intermediate	3
7	female	23	2023-01-13	no	white	acne	no	23.5	10	hot	yes	yes	oily	4
8	male	29	2023-01-12	no	white	no	no	40	20	warm	yes	no	dry	2
9	male	38	2023-01-18	no	white	no	no	32	8	warm	yes	no	intermediate	2
10	male	43	2023-01-12	no	more_than_one	no	no	6	13	hot	yes	yes	dry	4
11	female	31	2023-01-31	no	white	no	no	96	30	hot	no	no	intermediate	3
12	female	32	2023-01-12	no	more_than_one	no	acne	0.5	20	hot	yes	no	intermediate	4
13	female	23	2023-01-18	no	asian	no	no	16	10	very hot	yes	yes	intermediate	4
14	male	26	2023-01-20	yes_other	white	no	no		7	hot	yes	yes	combination	4
15	female	25	2023-01-20	no	asian	no	no
16	male	22	2023-01-27	no	white	no	no	23	20	warm	no	no	oily	3
17	female	45	2023-01-26	no	white	acne	acne	7	7	hot	no	no	oily	3
18	female	47	2023-02-01	no	white	no	no	2.5	15	hot	yes	no	intermediate	2
19	female	28	2023-02-15	no	white	no	no	4	20	hot	yes	no	combination	2
20	female	24	2023-03-01	no	asian	no	acne	50	7	hot	yes	yes	dry	4
