## Supplementary material for "Microbiome diversity of low biomass skin sites is captured by metagenomics but not 16S amplicon sequencing": Table S2

### Sheet: metagenomics_stats
Supplemental Table 2: Raw sequencing statistics for 16S and metagenomic sequencing datasets Samples processed using the DNeasy PowerSoil 96 kit were used for shotgun metagenomic sequencing. This table reports the total number of reads sequenced per sample as well the number which kraken2 failed to classify (unclassified reads) and the number which aligned to the human genome (total human). The pe…
sample-id	total_reads	unclassified_reads	total_human_reads	perc_human	perc_unclassified
97	66617	10458	7319	10.9867	15.6987
103	46580	2311	14173	30.4272	4.96136
104	64642	1950	13546	20.9554	3.01661
105	6910987	275319	4282782	61.9706	3.98379
106	1993508	250875	472493	23.7016	12.5846
107	9916378	960984	3476289	35.056	9.69088
108	2412659	193209	1431793	59.345	8.00814
109	5783286	515865	2448057	42.3299	8.91993
110	4099371	315129	2255031	55.0092	7.68725
111	641521	69068	202804	31.613	10.7663
112	4861818	516589	1893017	38.9364	10.6254
113	5851652	744940	1974722	33.7464	12.7304
114	2151634	67790	1523225	70.7939	3.15063
115	3642183	31809	3385765	92.9598	0.87335
116	2177741	19391	2010599	92.325	0.890418
117	243324	16962	153534	63.0986	6.97095
118	2959823	528573	552037	18.651	17.8583
119	349636	25643	165027	47.1997	7.3342
120	30554	3723	10542	34.5028	12.185
121	5390602	182223	4067720	75.4595	3.38038
122	18619	2402	8621	46.3022	12.9008
123	1308353	59035	891993	68.1768	4.51216
124	16762	3779	7080	42.2384	22.545
128	1787183	2072	2451	0.137143	0.115937
129	940132	5190	13440	1.42959	0.55205
130	52928	1081	1375	2.59787	2.0424
131	928606	11911	400654	43.1457	1.28268
132	3296299	177906	2207684	66.9746	5.39714
133	1045559	6620	221027	21.1396	0.633154
134	1216454	6697	70854	5.82463	0.550535
135	1390650	6003	473224	34.029	0.431669
136	4533476	48962	3039273	67.0407	1.08001
137	1172251	15102	311044	26.5339	1.28829
138	789623	15920	247950	31.4011	2.01615
139	2239982	39611	1295832	57.8501	1.76836
140	1466100	15632	257825	17.5858	1.06623
141	1861490	119995	946094	50.8246	6.44618
142	4604554	10334	1424432	30.9353	0.22443
143	4466980	33189	3163161	70.8121	0.742985
144	739456	7598	99414	13.4442	1.02751
145	6417160	162915	4731589	73.7334	2.53874
146	3874612	77799	2791017	72.0335	2.00792
147	7579047	34354	6350804	83.7942	0.453276
148	1041143	2871	402533	38.6626	0.275755
149	6121025	82711	5567546	90.9577	1.35126
150	1615160	2281	227660	14.0952	0.141224
151	2651460	15307	1572426	59.3042	0.577305

### Sheet: 16S_amplicon_stats
Supplemental Table 2: Raw sequencing statistics for 16S and metagenomic sequencing datasets. Samples processed using the DNeasy PowerSoil 96, ZymoBIOMICS and ReadyLyse methods were used for 16S amplicon sequencing. This table reports the total number of reads sequenced per sample as well as the number not classified by QIIME2, the number classified as “Eukaryote” and the number defined only as “B…
sample-id	undefined_reads	bacteria_only_reads	eukaryote_reads	total_reads	bad_classification_removed_reads	perc_bad_classification
1	273	0	1122	19956	273	1.36801
2	401	0	736	3435	401	11.6739
3	279	4	897	20251	283	1.39746
4	187	0	0	187	187	100
5	125	0	0	305	125	40.9836
6	646	4	579	14501	650	4.48245
7	141	4	1986	12362	145	1.17295
8	33	0	62	439	33	7.51708
9	242	6	233	5022	248	4.93827
10	87	0	1167	6909	87	1.25923
11	878	0	1018	16536	878	5.30963
12	611	4	534	16485	615	3.73066
13	959	99	43	19800	1058	5.34343
14	1464	0	6	5562	1464	26.3215
15	156	0	298	5489	156	2.84205
16	1592	0	3	6776	1592	23.4947
17	1553	0	21	10807	1553	14.3703
18	1313	9	14	12213	1322	10.8245
19	496	9	631	13079	505	3.86115
20	1870	0	3	5806	1870	32.2081
21	640	0	0	3782	640	16.9223
22	386	0	1012	3518	386	10.9721
23	1440	0	9	13548	1440	10.6289
24	1506	14	37	16117	1520	9.43104
25	756	8	578	21080	764	3.62429
26	876	0	0	5895	876	14.8601
27	283	3	681	19675	286	1.45362
28	1567	0	10	7107	1567	22.0487
29	1136	0	12	10131	1136	11.2131
30	930	2	26	14963	932	6.2287
31	1413	0	68	16357	1413	8.6385
32	126	0	0	942	126	13.3758
33	34	0	0	261	34	13.0268
34	1028	0	0	5393	1028	19.0617
35	1101	0	11	16360	1101	6.72983
36	2186	4	29	16624	2190	13.1737
37	93	0	47	1935	93	4.8062
38	258	0	4	1793	258	14.3893
39	9	0	67	1747	9	0.515169
40	277	0	2	1522	277	18.1997
41	161	0	0	1558	161	10.3338
42	11	0	0	116	11	9.48276
43	80	0	90	1516	80	5.27704
44	302	0	0	1259	302	23.9873
45	162	0	0	593	162	27.3187
46	122	0	133	1722	122	7.08479
47	52	0	53	1676	52	3.10263
48	121	0	0	1706	121	7.09261
49	718	3	334	19254	721	3.74468
50	317	2	313	5558	319	5.73947
51	372	0	299	18250	372	2.03836
52	1124	3	4	6140	1127	18.355
53	1284	0	13	11113	1284	11.554
54	629	4	579	16310	633	3.88105
55	486	0	711	10758	486	4.51757
56	33	0	41	509	33	6.4833
57	54	0	0	256	54	21.0938
58	407	0	595	5939	407	6.85301
59	579	63	621	14441	642	4.44568
60	452	2	229	20182	454	2.24953
61	869	7	407	22596	876	3.87679
62	535	0	401	10102	535	5.29598
63	479	0	492	19669	479	2.4353
64	1133	0	12	8479	1133	13.3624
65	1536	0	20	13491	1536	11.3854
66	793	2	781	13859	795	5.73634
67	278	0	946	11585	278	2.39965
68	592	0	740	6649	592	8.90359
69	29	0	48	394	29	7.36041
70	122	12	503	7542	134	1.77672
71	575	6	388	18747	581	3.09916
72	849	0	467	25273	849	3.35932
73	485	12	248	19787	497	2.51175
74	769	0	11	9376	769	8.20179
75	326	2	320	15784	328	2.07805
76	1074	0	7	10763	1074	9.97863
77	789	0	12	17757	789	4.44332
78	630	7	7	15643	637	4.07211
79	492	2	546	16602	494	2.97555
80	586	9	4	7666	595	7.76154
81	313	0	4	6810	313	4.59618
82	367	0	347	5614	367	6.53723
83	556	0	19	17770	556	3.12887
84	745	0	23	17114	745	4.35316
85	584	8	667	17914	592	3.30468
86	428	0	728	6517	428	6.56744
87	224	3	304	21325	227	1.06448
88	465	3	11	12725	468	3.6778
89	654	0	16	15946	654	4.10134
90	485	2	585	17798	487	2.73626
91	368	4	459	14737	372	2.52426
92	297	0	346	8395	297	3.53782
93	255	0	163	4794	255	5.31915
94	165	0	129	5324	165	3.09917
95	274	0	306	17991	274	1.52298
96	831	0	25	21165	831	3.92629
97	1435	0	351	22101	1435	6.49292
103	2180	4	46	20256	2184	10.782
104	867	0	5	7786	867	11.1354
105	693	0	0	4197	693	16.5118
106	869	0	435	7955	869	10.9239
107	2243	2	1005	32356	2245	6.93843
108	804	31	98	31944	835	2.61395
109	2573	54	1228	66073	2627	3.97591
110	1306	2	501	21026	1308	6.22087
111	829	9	637	58401	838	1.43491
112	4256	11	19	19004	4267	22.4532
113	2194	54	20	20757	2248	10.8301
114	1107	4	618	31905	1111	3.48221
115	2216	9	1436	36372	2225	6.11734
116	802	0	881	8570	802	9.35823
117	330	0	521	4549	330	7.25434
118	804	0	966	11259	804	7.14095
119	371	3	148	17116	374	2.18509
120	4483	31	1498	120255	4514	3.75369
121	1312	0	72	9821	1312	13.3591
122	807	0	12	10692	807	7.5477
123	1141	4	47	22956	1145	4.9878
124	1696	0	6	8443	1696	20.0876
127	4783	31	66	170356	4814	2.82585
128	1310	0	3	11744	1310	11.1546
129	377	0	0	2439	377	15.4572
130	993	0	41	6232	993	15.9339
131	2405	30	7	42479	2435	5.73224
132	1283	2	49	31302	1285	4.10517
133	4716	13	210	65463	4729	7.22393
134	1108	4	20	17489	1112	6.35828
135	1240	7	1025	36660	1247	3.40153
136	2369	0	11	11179	2369	21.1915
137	2238	3	8	34573	2241	6.48194
138	1558	0	29	22594	1558	6.89564
139	4775	0	123	50805	4775	9.39868
140	1359	0	4	16856	1359	8.06241
141	1299	0	5	7942	1299	16.3561
142	2696	5	7	21340	2701	12.657
143	1839	0	23	21203	1839	8.6733
144	923	13	126	33986	936	2.75408
145	3156	88	3967	143021	3244	2.2682
146	879	0	985	9479	879	9.27313
147	852	0	1110	34404	852	2.47646
148	3137	3	41	35850	3140	8.75872
149	1789	0	32	16460	1789	10.8688
150	974	0	582	20291	974	4.80016
151	666	19	9295	94800	685	0.722574
