## Supplementary material for "Microbiome diversity of low biomass skin sites is captured by metagenomics but not 16S amplicon sequencing": Table S3

### Sheet: 16S_amplicon_sequencing
Supplemental Table 3: Comparison of genus abundance across DNA extraction methods. Samples processed using the DNeasy PowerSoil 96, ZymoBIOMICS and ReadyLyse methods were used for 16S amplicon sequencing. We compared the abundance of genera between replicate samples processed with different DNA methods using the Mann-Whitney test to determine whether any genus was significantly increased or decre…
Genus	PowerSoil_vs_ZymoBIOMICS	ZymoBIOMICS_vs_ReadyLyse	PowerSoil_vs_ReadyLyse
Cutibacterium	0.987279	0.501401	0.546853
Staphylococcus	0.741757	0.887356	0.492381
Corynebacterium	0.87309	0.218067	0.293956
Escherichia	1	1	1
Streptococcus	0.460199	0.0210607	0.00231336
Burkholderiales	0.748228	0.668158	0.465259
Dermacoccus	0.568902	0.541889	0.966503
Corynebacteriales	0.982275	0.668158	0.705249
Lawsonella	0.330213	0.541889	0.143125
Enterobacteriaceae	1	1	1
Micrococcus	0.330213	0.310318	0.984424
Sporosarcina	1	1	1
Propionibacteriaceae	0.568902	0.618767	0.984424
Neisseria	1	0.310318	0.310318
Lactobacillus	0.160057	1	0.177944
Anaerococcus	1	0.310318	0.310318
Atopobium	1	0.984424	0.953295
Prevotella	1	0.984424	0.953295
Prevotella.1	0.330213	0.953295	0.310318
Methylobacterium-Methylorubrum	1	0.310318	0.310318
Sneathia	1	0.984424	0.953295
Agathobacter	1	0.310318	0.310318
Enhydrobacter	0.330213	0.310318	0.953295
Lachnospiraceae	1	0.310318	0.310318
Faecalibacterium	1	0.310318	0.310318
Bacteroides	1	0.310318	0.310318
Megasphaera	0.330213	0.984424	0.310318
Mycobacterium	0.330213	1	0.351184
Deinococcus	0.330213	0.310318	0.953295
Brevibacterium	0.330213	0.984424	0.310318
Dialister	1	0.310318	0.310318
Blautia	1	0.310318	0.310318
Pseudomonas	0.330213	0.984424	0.310318
Lactobacillus.1	0.330213	0.351184	1
Oscillospirales	0.330213	0.351184	1
Anaerostipes	1	0.310318	0.310318
Enterobacterales	1	0.310318	0.310318
Mitochondria	1	0.310318	0.310318
Holdemanella	1	0.310318	0.310318
Ruminococcus	1	0.310318	0.310318

### Sheet: species-specific_qPCR_panel
Supplemental Table 3: Comparison of genus abundance across DNA extraction methods. Samples processed using the DNeasy PowerSoil 96, ZymoBIOMICS and ReadyLyse methods were used for direct qPCR panel analysis. We compared the abundance of genera between replicate samples processed with different DNA methods using the Mann-Whitney test to determine whether any genus was significantly increased or de…
Genus	PowerSoil_vs_ZymoBIOMICS	ZymoBIOMICS_vs_ReadyLyse	PowerSoil_vs_ReadyLyse
Acinetobacter	1	1	1
Anaerococcus	0.863773	0.453072	0.323604
Corynebacterium	0.306019	0.00586363	0.05493
Cutibacterium	0.986041	0.986041	0.967635
Dermacoccus	0.210766	1	0.189032
Dietzia	1	0.437219	0.342112
Escherichia	1	1	1
Kocuria	1	1	1
Lactobacillus	0.293438	0.491593	0.668037
Lactococcus	1	1	1
Malassezia	0.739545	0.473124	0.597863
Micrococcus	0.437219	1	0.342112
Moraxella	0.748979	0.268122	0.372116
Peptoniphilus	0.796901	0.796901	1
Roseomonas	1	0.437219	0.342112
Rothia	0.842448	0.842448	0.896082
Staphylococcus	0.0311347	0.0148623	0.507505
Streptococcus	0.0807407	0.0190882	0.376632
Aerococcus	1	1	1
Bifidobacterium	0.437219	1	0.342112
Dialister	1	1	1
Enterococcus	0.437219	1	0.342112
Fannyhessea	0.437219	1	0.342112
Fusobacterium	0.437219	1	0.342112
Gardnerella	0.14492	1	0.080631
Hoylesella	0.437219	1	0.342112
Megasphaera	0.437219	1	0.342112
Metamycoplasma	1	1	1
Mobiluncus	0.437219	1	0.342112
Porphyromonas	0.437219	1	0.342112
Prevotella	0.246817	1	0.162587
Sneathia	0.437219	1	0.342112
