## Supplementary material for "Microbiome diversity of low biomass skin sites is captured by metagenomics but not 16S amplicon sequencing": Table S10

### Sheet: cacnes_phylogroup_abundance
Table S10: Relative abundance of C. acnes sub-species (phylogroups) per sample. C. acnes reads from the metagenomic dataset were analyzed using PHLAME to infer the relative abundance of C. acnes phylogroups within each sample. Reads that could not be assigned to a phylogroup were not included (thus the rows do not add up to 1). For visualization, we added an "undefined" column for each sample.
sample-id	L	K	H	C	B	A	F	E	D
97	0	0	0	0	0	0	0.814044	0	0
105	0	0	0	0.278515	0	0	0	0.141007	0.435687
106	0.0139806	0.5068	0	0	0	0.0400064	0.202192	0	0.122223
107	0	0	0	0	0	0	0.584436	0	0
108	0.0335461	0	0	0	0	0	0	0	0
109	0	0	0	0.129485	0	0.277683	0.461929	0.013056	0
110	0	0.286852	0.132758	0	0	0.376497	0.146237	0.0139123	0
111	0	0.140022	0.184543	0	0	0.639838	0	0.012023	0
113	0	0.197283	0.350602	0	0	0.17387	0.170899	0.0292988	0
114	0	0.456266	0	0	0	0.405966	0	0	0
116	0	0	0	0	0	0	0	0	0
118	0	0	0	0	0.0981943	0.831415	0	0	0
119	0	0	0	0	0	0.496561	0	0	0
121	0	0	0	0.178192	0	0.493223	0.167966	0.132093	0
124	0	0	0	0	0	0	0	0	0
128	0	0	0	0	0	0	1	0	0
129	0	0	0	0	0	0	1	0	0
130	0	0	0	0	0	0	0.677217	0	0
131	0	0	0.0323655	0.276494	0	0.300799	0.27914	0	0.0695915
132	0	0.821614	0	0	0	0	0.114325	0	0
133	0	0.0881629	0.0507813	0.0898321	0	0.294593	0.146981	0	0.32965
134	0	0.976804	0	0	0	0	0.0127784	0	0
135	0	0	0.626823	0	0	0	0.289877	0	0
136	0	0	0.757416	0	0	0	0	0	0
137	0	0.0236687	0	0.0204072	0	0.0181512	0.932224	0	0.000633969
138	0	0.839652	0	0	0	0	0.113782	0	0
139	0	0.251068	0.422484	0	0	0.228897	0	0	0
140	0	0.742083	0.148184	0	0	0.0440463	0	0	0
141	0	0	0	0	0	0	0.42157	0	0
142	0	0.953622	0	0	0	0.0312882	0	0	0
143	0	0	0	0	0	0.365615	0.634385	0	0
144	0	0.722417	0.166032	0	0	0	0	0	0
145	0	0	0	0	0.917477	0	0	0	0
146	0	0	0	0	0	0.90143	0	0.0261722	0
147	0	0	0	0	0	0.851608	0	0	0
148	0	0.0347881	0.64759	0	0	0.192477	0	0	0.0662435
149	0	0	0	0	0	0.512406	0.278187	0.104382	0
150	0	0.984705	0	0	0	0	0.0112841	0	0
